# Transcriptomics informs design of a planar human enterocyte culture system that reveals metformin enhances fatty acid export

**DOI:** 10.1101/2022.01.24.477515

**Authors:** Ismael Gomez-Martinez, R. Jarrett Bliton, Keith A. Breau, Michael J. Czerwinski, Ian A. Williamson, Jia Wen, John F. Rawls, Scott T. Magness

**Affiliations:** Joint Department of Biomedical Engineering, North Carolina State University and University of North Carolina at Chapel Hill 911 Oval Dr., Raleigh, NC, 27695 (USA); Department of Cell Biology & Physiology, University of North Carolina at Chapel Hill, Chapel Hill, NC, 27599 (USA); Department of Medicine, University of North Carolina at Chapel Hill, Chapel Hill, NC, 27599 (USA); UNC Center for Gastrointestinal Biology and Disease, University of North Carolina at Chapel Hill, Chapel Hill, NC, 27599 (USA); Department of Molecular Genetics and Microbiology, Duke Microbiome Center, Duke University School of Medicine, Durham, NC, 27710; Department of Biomedical Engineering, Woo Center for Big Data and Precision Health, Duke University Pratt School of Engineering, Durham, NC 27708

**Keywords:** Intestinal stem cells, absorptive enterocyte monolayers, fatty acid oxidation, drug screening

## Abstract

**Background & Aims:** Absorption, metabolism, and export of dietary lipids occurs in the small intestinal epithelium. Caco-2 and organoids have been used to study these processes but are limited in physiological relevance or preclude simultaneous apical and basal access. Here, we develop a high-throughput planar human absorptive enterocyte (AE) monolayer system for investigating lipid-handling, then evaluate the role of fatty acid oxidation (FAO) in fatty acid (FA) export, using etomoxir, C75, and anti-diabetic drug, metformin.

**Methods:** Single-cell RNA-sequencing (scRNAseq), transcriptomics, and lineage trajectory was performed on primary human jejunum. *In vivo* AE maturational states informed conditions used to differentiate human intestinal stem cells (ISCs) that mimic *in vivo* AE maturation. The system was scaled for high-throughput drug screening. Fatty acid oxidation (FAO) was pharmacologically modulated and BODIPY™ (B)-labelled FAs were used to evaluate FA-handling via fluorescence and thin layer chromatography (TLC).

**Results:** scRNAseq shows increasing expression of lipid-handling genes as AEs mature. Culture conditions promote ISC differentiation into confluent AE monolayers. FA-handling gene expression mimics *in vivo* maturational states. FAO inhibitor, etomoxir, decreased apical-to-basolateral export of medium-chain B-C12 and long-chain B-C16 FAs whereas CPT1 agonist, C75, and antidiabetic drug, metformin, increased apical-to-basolateral export. Short-chain B-C5 was unaffected by FAO inhibition and diffused through AEs.

**Conclusions:** Primary human ISCs in culture undergo programmed maturation. AE monolayers demonstrate *in vivo* maturational states and lipid-handling gene expression profiles. AEs create strong epithelial barriers in 96-Transwell format. FA export is proportional to FAO. Metformin enhances FAO and increases basolateral FA export, supporting an intestine-specific role.
