## Supplemental Table 1 for "Transcriptomics informs design of a planar human enterocyte culture system that reveals metformin enhances fatty acid export"

### Sheet: Reagents
Reagent / item	Company	Catalog #
Matrigel	Corning	354230
Y27632	Selleckchem	S6390
Etomoxir	MilliporeSigma	E1905-5MG
Lomitapide	Selleckchem	S7635
C75	Cayman Chemical	10005270
Metformin	Cayman Chemical	13118
DMSO	MilliporeSigma	D2650-5X5ML
TrypLE Express	Thermo Fisher Scientific	12605010
Dextran 647	Thermo Fisher	D22914
a- BODIPY 530/550-C12-HPC	Thermo Fisher	D3792
BODIPY FL C16	Thermo Fisher	D-3821
BODIPY FL C12	Thermo Fisher	D-3822
BODIPY-FL C5	Thermo Fisher	D-3834
BODIPY 493/503	Thermo Fisher	D-3922
18:1-18:1-C11 TopFluor TG	Avanti Polar Lipids	810298C-1mg
L-WRN Cells	ATCC	CRL-3276
Advanced DMEM/F12	Thermo Fisher	12634010
Glutamax (100x)	Thermo Fisher	35050061
1M HEPES Buffer	Corning	25-060-CI
Primocin	VWR	MSPP-ANTPM2
N-acetyl-cysteine (NAC)	MilliporeSigma	A9165
EGF, murine	Peprotech	315-09
Nicotinamide	MilliporeSigma	N0636-100G
B27	Thermo Fisher	12587-010
Gastrin	MilliporeSigma	G9145-.1MG
PGE2	Peprotech	3632464
A 83-01	MilliporeSigma	SML0788-5MG
SB202190	Peprotech	1523072
DPBS	DPBS	14190-144
Na2HPO4	MilliporeSigma	S7907
KH2PO4	MilliporeSigma	P5655
NaCl	MilliporeSigma	S5886
KCl	MilliporeSigma	P5405
Sucrose	Thermo Fisher	BP 220-1
d-sorbitol	Thermo Fisher	BP439-500
EDTA	Corning	46-034-Cl
DTT	Thermo Fisher	BP172-5
Protease VIII	MilliporeSigma	P5380
Glyoxal Solution 40 wt. % in H2O	MilliporeSigma	128465
RNAqueous-Micro Total RNA Isolation Kit	Thermo Fisher	AM1931
Bovine Serum Albumin	Thermo Fisher	BP1600-1
TotalSeq™-B0251 anti-human Hashtag 1 Antibody	Biolegend	394631
TotalSeq™-B0251 anti-human Hashtag 2 Antibody	Biolegend	394633
TotalSeq™-B0251 anti-human Hashtag 3 Antibody	Biolegend	394635
TotalSeq™-B0251 anti-human Hashtag 4 Antibody	Biolegend	394637
TotalSeq™-B0251 anti-human Hashtag 5 Antibody	Biolegend	394639
TotalSeq™-B0251 anti-human Hashtag 6 Antibody	Biolegend	394641
Chromium Next GE M Single Cell 3’ GEM, Library & Gel Bead Kit v3.1	10x Genomics	PN-100012
AnnexinV-APC	BioLegend	640920
12-well transwell inserts	Corning	3460
96-well transwell inserts	Corning	7369
EVOM TEER Meter	World Precision Instruments	EVOM
EVOM3 TEER Meter 3	World Precision Instruments	EVOM3
96-well transwell TEER electrodes	World Precision Instruments	STX100C96
CLARIOstar Plus Microplate Reader	BMG LABTECH	N/A
TLC Silica Gel Plates	MilliporeSigma	105554
iBright FL 1000	Thermo Fisher Scientific	iBright FL 1000
Sony Cell Sorter SH800Z	Sony	SH800Z
Illumina NextSeq 500	Illumina	SY-415-1001
Keyence BZ-X810	Keyence	BZ-X810
