## Supplemental Table 2 for "Transcriptomics informs design of a planar human enterocyte culture system that reveals metformin enhances fatty acid export"

### Sheet: Sheet1
Reagent	Stock Solution	Expansion Media (EM)	Differentiation Media (DM)
L-WRN conditioned medium		0.5
Advanced DMEM/F12	1×	0.5	1
Glutamax	100×	1×	1×
HEPES	1 M	10 mM	10 mM
Primocin	50 mg/ml	50 ug/ml	50 ug/ml
NAC	1 M	1 mM	1 mM
murine EGF	250 µg/ml	50 ng/ml	50 ng/ml
Nicotinamide	1 M	10 mM
B27	50×	1×
Gastrin	1 mg/mL	10 nM
PGE2	1 mM	10 nM
A8301	5 mM		500 nM)
SB202190	30 mM	3 uM
Y27632	10 mM	10 uM
